# Unlocking open-access genomic and transcriptomic data: the first bioinformatic exploitation of tunisian durum wheat landraces Chili and Mahmoudi

**DOI:** 10.64898/2026.05.08.723814

**Authors:** Maroua Gdoura-Ben Amor, Nour El Houda Mathlouthi, Imen Belguith, Rania Derouich

## Abstract

Durum wheat (*Triticum turgidum* subsp. *durum*) is a Mediterranean dietary staple threatened by accelerating climate change, yet the genomic basis of adaptation in North African landraces remains poorly characterised. We present the first integrated whole-genome sequencing (WGS) and RNA-seq study of two contrasting Tunisian landraces: humid-adapted Chili and arid-adapted Mahmoudi. From 27,777 high-confidence SNPs, permutation-based F∼ST∼ outlier analysis (1,000 shuffles) identified 46 selection hotspots across six chromosomes, with a peak signal on chromosome 6B (F∼ST∼ = 0.833; *p* = 0.013). Constitutive transcriptome profiling (38,159 expressed genes) revealed 406 expression-divergent observations (|log□FC|□>□1) between landraces. Physical co-localisation analysis confirmed that 99.5% of expression-divergent observations are independent of selection hotspots, implicating trans-regulatory rewiring as the dominant adaptive mechanism. Trans-regulated genes are significantly enriched for disease-resistance (NBS-LRR, RLK, PR; FDR = 1.4 × 10□□) and ubiquitin–proteasome components (FDR = 0.049). Mahmoudi constitutively upregulates ROS-scavenging and dehydrin networks (“store-and-protect”), while Chili elevates aquaporins and transcription factors (“acquire-and-distribute”). These findings identify six chromosomal breeding targets, establish chromosome 6B as a priority fine-mapping locus, and demonstrate that arid-zone adaptation is orchestrated primarily through trans-regulatory stress-network rewiring.
