## Supplementary material for "Unlocking open-access genomic and transcriptomic data: the first bioinformatic exploitation of tunisian durum wheat landraces Chili and Mahmoudi": dosage_distribution.tsv

dosage_class	n_calls	pct_of_total	diploid_conversion
0_alt_alleles	NA_homref_block	NA	0/0
1_alt_allele	21924	7.9	0/1
2_alt_alleles	7500	2.7	0/1
3_alt_alleles	3613	1.3	0/1
4_alt_alleles	NA_homalt_block	NA	1/1
heterozygous_total	33037	11.9	0/1
homozygous_total	244733	88.1	0/0 or 1/1
total_genotype_calls	277770	100.0	NA
notes	277,770 calls = 27,777 SNPs x 10 accessions; tetraploid-to-diploid conversion preserved genotype information exactly for 88.1% of calls; potential dosage information loss is limited to the 11.9% heterozygous fraction.	NA	NA
