## Supplementary material for "Unlocking open-access genomic and transcriptomic data: the first bioinformatic exploitation of tunisian durum wheat landraces Chili and Mahmoudi": Table_S3_Per_Chromosome_Genomics.csv

Chromosome	CHROM	N_Windows	Median_Pi_Chili	Median_Pi_Mahmoudi	Pi_ratio_Chili_Mahmoudi	Median_TajD_Chili	Median_TajD_Mahmoudi	N_FST_Outliers_10kb	Max_FST	Position_Max_FST_bp	Empirical_p_Max
1A	LT934111.1	879	1e-05	1.22e-05	0.82	-0.846	-1.383	9	0.671053	11854001.0	0.034965
1B	LT934112.1	769	1.27e-05	1.31e-05	0.97	-1.32	-1.228	1	0.701705	14291001.0	0.034965
2A	LT934113.1	1884	9.11e-06	1.16e-05	0.79	-1.493	-0.979	10	0.761905	17520001.0	0.026973
2B	LT934114.1	1279	1.16e-05	1.33e-05	0.87	-1.339	-1.282	6	0.666667	48528001.0	0.034965
3A	LT934115.1	1639	9.11e-06	1e-05	0.91	-1.558	-1.611	0
3B	LT934116.1	1530	1e-05	1.11e-05	0.9	-1.307	-1.388	0
4A	LT934117.1	2052	1.2e-05	1.22e-05	0.98	-1.388	-1.398	0
4B	LT934118.1	551	8e-06	1e-05	0.8	-1.493	-1.741	0
5A	LT934119.1	1022	9.11e-06	1e-05	0.91	-1.636	-1.351	10	0.83	416484001.0	0.012987
5B	LT934120.1	1505	1.02e-05	9.33e-06	1.1	-1.483	-1.189	0
6A	LT934121.1	753	1.29e-05	1.36e-05	0.95	-1.448	-1.454	0
6B	LT934122.1	960	1.16e-05	1.07e-05	1.08	-1.399	-1.187	10	0.833333	154420001.0	0.012987
7A	LT934123.1	3444	1e-05	1e-05	1.0	-1.839	-1.741	0
7B	LT934124.1	2549	1e-05	8e-06	1.25	-1.839	-1.741	0
