## Supplementary material for "Unlocking open-access genomic and transcriptomic data: the first bioinformatic exploitation of tunisian durum wheat landraces Chili and Mahmoudi": Table_S4_Alignment_Statistics.csv

Sample	SRR_Accession	Tissue	Landrace	Read_pairs_M	Overall_alignment_pct	Concordant_unique_pct	featureCounts_assignment_pct	Multi_mapping_pct	No_feature_pct
Chili_Root	SRR37213950	Root	Chili	30.99	93.53	83.0	71.8	22.1	13.5
Chili_Leaf	SRR37213951	Leaf	Chili	33.23	94.35	84.6	74.3	20.2	14.0
Mahmoudi_Root	SRR37252182	Root	Mahmoudi	32.08	93.08	83.4	70.5	24.3	15.6
Mahmoudi_Leaf	SRR37252142	Leaf	Mahmoudi	36.40	94.70	84.1	75.0	20.8	13.2
