## Supplementary material for "Unlocking open-access genomic and transcriptomic data: the first bioinformatic exploitation of tunisian durum wheat landraces Chili and Mahmoudi": Table_S5_CrossRef_Validation.csv

Published study / gene category	Candidates overlapping	% of 406	Higher in Chili	Higher in Mahmoudi
Wheat drought transcriptomics meta-analysis	77	19	49	28
Wheat stem rust / broad-spectrum disease resistance	58	14.3	26	32
Drought/stress transcription factors in wheat	22	5.4	14	8
Durum wheat drought RNA-Seq	16	3.9	9	7
Drought adaptation — wheat review	14	3.4	6	8
ROS scavenging in wheat abiotic stress	12	3	2	10
Heat shock proteins in wheat	9	2.2	6	3
Grain storage and quality proteins in durum wheat	3	0.7	2	1
Broad-spectrum resistance / ABC transporter	1	0.2	0	1
