## Supplementary material for "Unlocking open-access genomic and transcriptomic data: the first bioinformatic exploitation of tunisian durum wheat landraces Chili and Mahmoudi": Table_S5b_Deduplicated_Genes.txt

gene_id	product	subgenome	direction
gene-TRITD_5Bv1G234180	Trypsin inhibitor	B	Up-Chili
gene-TRITD_7Av1G273290	receptor kinase 1	A	Up-Chili
gene-TRITD_1Av1G223430	Late embryogenesis abundant protein Lea14	A	Up-Chili
gene-TRITD_7Bv1G233720	NBS-LRR-like resistance protein	B	Up-Mahmoudi
gene-TRITD_6Av1G006960	Receptor-like protein kinase	A	Up-Mahmoudi
gene-TRITD_6Bv1G227280	Protein DETOXIFICATION	B	Up-Mahmoudi
gene-TRITD_7Bv1G002450	Alpha/beta-hydrolase superfamily protein	B	Up-Mahmoudi
gene-TRITD_3Bv1G268310	Protein DETOXIFICATION	B	Up-Mahmoudi
gene-TRITD_7Bv1G225480	Receptor-like protein kinase	B	Up-Mahmoudi
gene-TRITD_2Av1G006330	Regulator of chromosome condensation (RCC1) family with FYVE zinc finger domain-containing protein G	A	Up-Mahmoudi
gene-TRITD_2Bv1G175400	Chitinase	B	Up-Chili
gene-TRITD_3Bv1G021540	Soluble inorganic pyrophosphatase	B	Up-Mahmoudi
gene-TRITD_5Bv1G220770	Catalase-peroxidase	B	Up-Mahmoudi
gene-TRITD_2Bv1G007670	receptor kinase 1	B	Up-Chili
gene-TRITD_4Av1G263230	NAC domain-containing protein	A	Up-Chili
gene-TRITD_7Bv1G224140	Disease resistance protein	B	Up-Mahmoudi
gene-TRITD_7Bv1G222470	Chaperone protein dnaJ	B	Up-Chili
gene-TRITD_2Av1G005660	RING/U-box superfamily protein	A	Up-Chili
gene-TRITD_6Bv1G224580	NBS-LRR disease resistance protein-like protein	B	Up-Mahmoudi
gene-TRITD_1Bv1G173770	lectin protein kinase family protein G	B	Up-Chili
gene-TRITD_3Av1G001620	Sarcoplasmic reticulum histidine-rich calcium-binding protein%2C putative%2C expressed G	A	Up-Mahmoudi
gene-TRITD_2Av1G273610	Nuclease	A	Up-Mahmoudi
gene-TRITD_4Bv1G004570	Thaumatin-like protein	B	Up-Chili
gene-TRITD_3Bv1G023080	NBS-LRR disease resistance protein	B	Up-Mahmoudi
gene-TRITD_5Bv1G001320	Receptor-like protein kinase	B	Up-Chili
gene-TRITD_1Bv1G011970	Armadillo/beta-catenin-like repeat protein	B	Up-Mahmoudi
gene-TRITD_6Bv1G000100	Protein kinase family protein	B	Up-Mahmoudi
gene-TRITD_7Bv1G234580	Receptor-like protein kinase	B	Up-Chili
gene-TRITD_7Av1G207600	Kinase family protein	A	Up-Chili
gene-TRITD_3Bv1G010100	Nuclease S1	B	Up-Chili
gene-TRITD_3Bv1G022640	NBS-LRR disease resistance protein	B	Up-Mahmoudi
gene-TRITD_3Bv1G022200	Disease resistance protein (NBS-LRR class) family	B	Up-Mahmoudi
gene-TRITD_6Bv1G015870	NBS-LRR disease resistance protein	B	Up-Mahmoudi
gene-TRITD_6Bv1G010020	Heterogeneous nuclear ribonucleoprotein%2C putative%2C expressed	B	Up-Chili
gene-TRITD_6Bv1G219180	Serine/threonine-protein kinase	B	Up-Chili
gene-TRITD_7Bv1G230300	Disease resistance protein (TIR-NBS-LRR class) family	B	Up-Mahmoudi
gene-TRITD_1Bv1G177940	Peroxidase	B	Up-Mahmoudi
gene-TRITD_4Av1G211910	Disease resistance protein (NBS-LRR class) family	A	Up-Chili
gene-TRITD_2Av1G211350	Chitinase	A	Up-Chili
gene-TRITD_7Bv1G222490	Chaperone protein dnaJ	B	Up-Chili
gene-TRITD_3Bv1G007450	Receptor-like kinase	B	Up-Chili
gene-TRITD_4Av1G206190	Receptor-like protein kinase	A	Up-Chili
gene-TRITD_7Bv1G002610	NBS-LRR-like resistance protein	B	Up-Mahmoudi
gene-TRITD_1Bv1G007410	suppressor of npr1-1 constitutive 4 G	B	Up-Mahmoudi
gene-TRITD_7Av1G218640	TSL-kinase interacting-like protein G	A	Up-Mahmoudi
gene-TRITD_6Av1G038690	NBS-LRR-like resistance protein	A	Up-Mahmoudi
gene-TRITD_2Av1G006230	Receptor-like protein kinase	A	Up-Chili
gene-TRITD_6Av1G017640	Protein kinase%2C putative	A	Up-Chili
gene-TRITD_2Av1G195670	Zinc finger family protein	A	Up-Mahmoudi
gene-TRITD_1Av1G006740	Disease resistance protein (NBS-LRR class) family	A	Up-Mahmoudi
gene-TRITD_2Av1G263560	GrpE protein homolog	A	Up-Mahmoudi
gene-TRITD_2Av1G003370	Fructokinase-2	A	Up-Chili
gene-TRITD_1Bv1G124530	Protein kinase family protein	B	Up-Mahmoudi
gene-TRITD_6Bv1G062900	Peptidylprolyl isomerase	B	Up-Mahmoudi
gene-TRITD_3Av1G011500	Multicopper oxidase LPR2	A	Up-Mahmoudi
gene-TRITD_1Bv1G047960	NBS-LRR disease resistance protein-like protein	B	Up-Mahmoudi
gene-TRITD_3Av1G067330	Connector enhancer of kinase suppressor of ras 2 G	A	Up-Mahmoudi
gene-TRITD_2Bv1G247400	NBS-LRR disease resistance protein-like protein	B	Up-Chili
gene-TRITD_4Av1G208730	Disease resistance protein (NBS-LRR class) family	A	Up-Mahmoudi
gene-TRITD_6Bv1G125730	ARM repeat superfamily protein G	B	Up-Chili
gene-TRITD_3Bv1G219430	S-adenosyl-L-methionine-dependent methyltransferases superfamily protein	B	Up-Chili
gene-TRITD_6Bv1G223030	Disease resistance protein RPM1	B	Up-Mahmoudi
gene-TRITD_2Bv1G010760	NAD(P)-binding Rossmann-fold superfamily protein	B	Up-Chili
gene-TRITD_6Bv1G072320	PAS domain-containing protein tyrosine kinase family protein	B	Up-Chili
gene-TRITD_4Av1G218340	Disease resistance protein (NBS-LRR class) family	A	Up-Chili
gene-TRITD_2Av1G284050	Phytol kinase G	A	Up-Mahmoudi
gene-TRITD_2Bv1G008220	2-oxoglutarate (2OG) and Fe(II)-dependent oxygenase superfamily protein	B	Up-Chili
gene-TRITD_7Bv1G184660	Disease resistance protein (TIR-NBS-LRR class) family	B	Up-Chili
gene-TRITD_7Bv1G035340	basic helix-loop-helix (bHLH) DNA-binding superfamily protein G	B	Up-Chili
gene-TRITD_7Av1G051560	Apyrase	A	Up-Mahmoudi
gene-TRITD_2Av1G293790	CsAtPR5 G	A	Up-Chili
gene-TRITD_7Av1G210100	Receptor-like protein kinase	A	Up-Mahmoudi
gene-TRITD_7Bv1G223470	NBS-LRR disease resistance protein	B	Up-Chili
gene-TRITD_3Bv1G269250	Protein DETOXIFICATION	B	Up-Chili
gene-TRITD_4Av1G253500	Receptor-like protein kinase	A	Up-Mahmoudi
gene-TRITD_6Av1G010440	NBS-LRR-like resistance protein	A	Up-Chili
gene-TRITD_3Bv1G022300	NBS-LRR disease resistance protein	B	Up-Mahmoudi
gene-TRITD_6Bv1G223090	NBS-LRR disease resistance protein	B	Up-Mahmoudi
gene-TRITD_4Av1G045640	70 kDa heat shock protein	A	Up-Mahmoudi
gene-TRITD_6Bv1G010150	Receptor-like protein kinase	B	Up-Chili
gene-TRITD_5Av1G127490	Protein ENHANCED DISEASE RESISTANCE 2-like	A	Up-Chili
gene-TRITD_7Av1G256130	receptor kinase 1	A	Up-Mahmoudi
gene-TRITD_7Bv1G219270	Formamidopyrimidine-DNA glycosylase	B	Up-Mahmoudi
gene-TRITD_3Bv1G274480	Uridylate kinase	B	Up-Chili
gene-TRITD_3Av1G260200	Hydroxyethylthiazole kinase	A	Up-Chili
gene-TRITD_6Bv1G168230	Transmembrane 9 superfamily member	B	Up-Mahmoudi
gene-TRITD_7Av1G251800	Replication protein A subunit	A	Up-Mahmoudi
gene-TRITD_2Bv1G261680	Chaperone protein DnaJ	B	Up-Mahmoudi
gene-TRITD_4Av1G261150	Receptor-like kinase	A	Up-Chili
gene-TRITD_7Bv1G220840	Endo-1%2C31%2C4-beta-D-glucanase	B	Up-Chili
gene-TRITD_7Av1G226760	Disease resistance protein RPM1	A	Up-Chili
gene-TRITD_4Bv1G033270	protein kinase family protein	B	Up-Mahmoudi
gene-TRITD_1Bv1G205960	NBS-LRR disease resistance protein-like	B	Up-Mahmoudi
gene-TRITD_3Av1G280630	Pm3-like disease resistance protein	A	Up-Chili
gene-TRITD_3Av1G030270	NADH-ubiquinone oxidoreductase chain 2 G	A	Up-Chili
gene-TRITD_1Av1G005920	Disease resistance protein (TIR-NBS-LRR class) family	A	Up-Mahmoudi
gene-TRITD_7Bv1G225550	receptor kinase 1	B	Up-Mahmoudi
gene-TRITD_1Bv1G220550	Protein kinase	B	Up-Chili
gene-TRITD_5Bv1G117130	Histidine kinase-%2C DNA gyrase B G	B	Up-Chili
gene-TRITD_5Bv1G003340	Core-2/I-branching beta-1%2C6-N-acetylglucosaminyltransferase family protein	B	Up-Mahmoudi
gene-TRITD_1Bv1G179280	Acylamino-acid-releasing enzyme	B	Up-Mahmoudi
gene-TRITD_7Av1G022340	RING/U-box superfamily protein	A	Up-Chili
gene-TRITD_2Av1G260300	Bifunctional inhibitor/lipid-transfer protein/seed storage 2S albumin superfamily protein G	A	Up-Mahmoudi
gene-TRITD_2Av1G047520	Chymotrypsin inhibitor	A	Up-Chili
gene-TRITD_6Bv1G005880	Receptor-like protein kinase	B	Up-Chili
gene-TRITD_2Bv1G265720	C2 calcium/lipid-binding and GRAM domain protein	B	Up-Mahmoudi
gene-TRITD_6Bv1G006430	Chaperone DnaJ G	B	Up-Chili
gene-TRITD_1Av1G007170	Cysteine-rich receptor-kinase-like protein	A	Up-Chili
gene-TRITD_2Av1G059580	Nuclear transport factor 2 family protein	A	Up-Mahmoudi
gene-TRITD_1Bv1G180940	Tetratricopeptide repeat (TPR)-like superfamily protein	B	Up-Chili
gene-TRITD_7Bv1G178240	Disease resistance protein (TIR-NBS-LRR class) family	B	Up-Chili
gene-TRITD_7Av1G000410	Leucine-rich repeat receptor-like protein kinase family protein%2C putative	A	Up-Chili
gene-TRITD_1Bv1G205530	Disease resistance protein (NBS-LRR class) family	B	Up-Mahmoudi
gene-TRITD_7Bv1G195170	NBS-LRR-like resistance protein	B	Up-Chili
gene-TRITD_1Bv1G010600	Soluble inorganic pyrophosphatase	B	Up-Mahmoudi
gene-TRITD_4Av1G217450	Disease resistance protein (CC-NBS-LRR class) family	A	Up-Mahmoudi
gene-TRITD_3Av1G041800	Pleiotropic drug resistance ABC transporter	A	Up-Mahmoudi
gene-TRITD_3Av1G018690	NBS-LRR disease resistance protein	A	Up-Mahmoudi
gene-TRITD_2Bv1G037980	Peroxidase	B	Up-Mahmoudi
gene-TRITD_2Bv1G259400	Kinase family protein	B	Up-Mahmoudi
gene-TRITD_7Bv1G001670	ATP-dependent 6-phosphofructokinase	B	Up-Mahmoudi
gene-TRITD_5Av1G148980	Disease resistance protein (TIR-NBS-LRR class) family	A	Up-Mahmoudi
gene-TRITD_2Av1G106230	RanBP2-type zinc finger protein	A	Up-Mahmoudi
gene-TRITD_6Bv1G223840	F-box/RNI-like superfamily protein	B	Up-Chili
gene-TRITD_4Bv1G133560	Phosphoenolpyruvate carboxykinase (ATP)-like protein	B	Up-Chili
gene-TRITD_6Bv1G223370	Aquaporin	B	Up-Chili
gene-TRITD_3Bv1G120400	Late embryogenesis abundant (LEA) hydroxyproline-rich glycoprotein family	B	Up-Chili
gene-TRITD_6Av1G219110	Disease resistance protein RPM1	A	Up-Chili
gene-TRITD_7Av1G248440	Dihydrolipoamide acetyltransferase component of pyruvate dehydrogenase complex	A	Up-Chili
gene-TRITD_7Av1G265890	Nodulin-like / Major Facilitator Superfamily protein G	A	Up-Mahmoudi
gene-TRITD_1Bv1G154570	Alpha/beta-Hydrolases superfamily protein	B	Up-Chili
gene-TRITD_6Bv1G222640	Mesoderm induction early response protein 1%2C putative isoform 1 G	B	Up-Mahmoudi
gene-TRITD_2Av1G273670	70 kDa heat shock protein	A	Up-Chili
gene-TRITD_7Bv1G233320	Tetratricopeptide repeat-like superfamily protein%2C putative isoform 1	B	Up-Chili
gene-TRITD_7Av1G251780	GRF zinc finger family protein TE?	A	Up-Chili
gene-TRITD_5Bv1G234210	Late embryogenesis abundant (LEA) hydroxyproline-rich glycoprotein family	B	Up-Mahmoudi
gene-TRITD_4Av1G218450	NBS-LRR disease resistance protein family-1	A	Up-Chili
gene-TRITD_1Av1G002300	Gonadotropin-releasing hormone receptor G	A	Up-Chili
gene-TRITD_6Bv1G218420	Disease resistance protein RPM1	B	Up-Chili
gene-TRITD_6Bv1G012640	Receptor-like protein kinase 2	B	Up-Mahmoudi
gene-TRITD_3Bv1G011240	NBS-LRR disease resistance protein-like protein	B	Up-Mahmoudi
gene-TRITD_4Av1G260260	Receptor-like kinase	A	Up-Chili
gene-TRITD_2Av1G001360	NBS-LRR disease resistance protein-like protein	A	Up-Mahmoudi
gene-TRITD_4Bv1G179180	Receptor kinase-like protein	B	Up-Mahmoudi
gene-TRITD_7Av1G262770	Chaperone protein dnaJ	A	Up-Chili
gene-TRITD_1Bv1G047950	NBS-LRR disease resistance protein-like protein	B	Up-Mahmoudi
gene-TRITD_2Bv1G261170	Regulator of chromosome condensation (RCC1) family with FYVE zinc finger domain-containing protein	B	Up-Mahmoudi
gene-TRITD_3Av1G217510	60 kDa chaperonin	A	Up-Chili
gene-TRITD_1Av1G006150	receptor kinase 1	A	Up-Chili
gene-TRITD_3Bv1G209270	BZIP transcription factor	B	Up-Chili
gene-TRITD_6Av1G219660	Lectin receptor kinase G	A	Up-Mahmoudi
gene-TRITD_5Bv1G006860	NBS-LRR disease resistance protein%2C putative%2C expressed	B	Up-Mahmoudi
gene-TRITD_6Av1G089800	Kinase family protein G	A	Up-Chili
gene-TRITD_7Av1G265600	disease resistance protein (TIR-NBS-LRR class)	A	Up-Chili
gene-TRITD_2Bv1G261340	3-isopropylmalate dehydrogenase	B	Up-Mahmoudi
gene-TRITD_5Bv1G131360	glycine/proline-rich protein	B	Up-Mahmoudi
gene-TRITD_7Av1G236430	Leucine-rich repeat protein kinase family protein G	A	Up-Mahmoudi
gene-TRITD_7Bv1G225440	receptor kinase 1	B	Up-Chili
gene-TRITD_3Bv1G248060	SBP (S-ribonuclease-binding protein) family protein%2C putative G	B	Up-Chili
gene-TRITD_2Bv1G261070	Disease resistance protein (NBS-LRR class) family	B	Up-Mahmoudi
