## Supplementary material for "Unlocking open-access genomic and transcriptomic data: the first bioinformatic exploitation of tunisian durum wheat landraces Chili and Mahmoudi": Table_S6_FST_DEG_Overlap.csv

Chromosome	CHROM	BIN_START	BIN_END	N_VARIANTS	WEIGHTED_FST	empirical_pvalue	N_expr_obs_50kb	gene_ids_50kb
1A	LT934111.1	11854001	11864000	3	0.671053	0.03496503496503497	0
1A	LT934111.1	11855001	11865000	3	0.671053	0.03496503496503497	0
1A	LT934111.1	11856001	11866000	3	0.671053	0.03496503496503497	0
1A	LT934111.1	11857001	11867000	3	0.671053	0.03496503496503497	0
1A	LT934111.1	11858001	11868000	3	0.671053	0.03496503496503497	0
1A	LT934111.1	11859001	11869000	3	0.671053	0.03496503496503497	0
1A	LT934111.1	11860001	11870000	3	0.671053	0.03496503496503497	0
1A	LT934111.1	11861001	11871000	3	0.671053	0.03496503496503497	0
1A	LT934111.1	11862001	11872000	3	0.671053	0.03496503496503497	0
1B	LT934112.1	14291001	14301000	3	0.701705	0.03496503496503497	0
2A	LT934113.1	17511001	17521000	8	0.533784	0.03496503496503497	0
2A	LT934113.1	17512001	17522000	8	0.533784	0.03496503496503497	0
2A	LT934113.1	17513001	17523000	8	0.533784	0.03496503496503497	0
2A	LT934113.1	17514001	17524000	8	0.533784	0.03496503496503497	0
2A	LT934113.1	17515001	17525000	9	0.632979	0.03496503496503497	0
2A	LT934113.1	17516001	17526000	9	0.638889	0.03496503496503497	0
2A	LT934113.1	17517001	17527000	9	0.638889	0.03496503496503497	0
2A	LT934113.1	17518001	17528000	9	0.638889	0.03496503496503497	0
2A	LT934113.1	17519001	17529000	6	0.666667	0.03496503496503497	0
2A	LT934113.1	17520001	17530000	4	0.761905	0.026973026973026972	0
2B	LT934114.1	48528001	48538000	4	0.666667	0.03496503496503497	0
2B	LT934114.1	48529001	48539000	4	0.666667	0.03496503496503497	0
2B	LT934114.1	48530001	48540000	4	0.666667	0.03496503496503497	0
2B	LT934114.1	48531001	48541000	4	0.666667	0.03496503496503497	0
2B	LT934114.1	48532001	48542000	4	0.666667	0.03496503496503497	0
2B	LT934114.1	48533001	48543000	4	0.666667	0.03496503496503497	0
5A	LT934119.1	416484001	416494000	4	0.83	0.012987012987012988	2	TRITD_5Av1G148980; TRITD_5Av1G148950
5A	LT934119.1	416485001	416495000	5	0.810606	0.012987012987012988	2	TRITD_5Av1G148980; TRITD_5Av1G148950
5A	LT934119.1	416486001	416496000	8	0.703947	0.03496503496503497	2	TRITD_5Av1G148980; TRITD_5Av1G148950
5A	LT934119.1	416487001	416497000	8	0.703947	0.03496503496503497	2	TRITD_5Av1G148980; TRITD_5Av1G148950
5A	LT934119.1	416488001	416498000	8	0.703947	0.03496503496503497	2	TRITD_5Av1G148980; TRITD_5Av1G148950
5A	LT934119.1	416489001	416499000	8	0.703947	0.03496503496503497	2	TRITD_5Av1G148980; TRITD_5Av1G148950
5A	LT934119.1	416490001	416500000	8	0.703947	0.03496503496503497	2	TRITD_5Av1G148980; TRITD_5Av1G148950
5A	LT934119.1	416491001	416501000	7	0.598214	0.03496503496503497	2	TRITD_5Av1G148980; TRITD_5Av1G148950
5A	LT934119.1	416492001	416502000	7	0.598214	0.03496503496503497	2	TRITD_5Av1G148980; TRITD_5Av1G148950
5A	LT934119.1	416493001	416503000	6	0.64	0.03496503496503497	2	TRITD_5Av1G148980; TRITD_5Av1G148950
6B	LT934122.1	154420001	154430000	3	0.833333	0.012987012987012988	0
6B	LT934122.1	154421001	154431000	3	0.833333	0.012987012987012988	0
6B	LT934122.1	154422001	154432000	3	0.833333	0.012987012987012988	0
6B	LT934122.1	154423001	154433000	3	0.833333	0.012987012987012988	0
6B	LT934122.1	154424001	154434000	3	0.833333	0.012987012987012988	0
6B	LT934122.1	154425001	154435000	3	0.833333	0.012987012987012988	0
6B	LT934122.1	154426001	154436000	3	0.833333	0.012987012987012988	0
6B	LT934122.1	154427001	154437000	3	0.833333	0.012987012987012988	0
6B	LT934122.1	154428001	154438000	3	0.833333	0.012987012987012988	0
6B	LT934122.1	154429001	154439000	3	0.833333	0.012987012987012988	0
