## Supplementary material for "Unlocking open-access genomic and transcriptomic data: the first bioinformatic exploitation of tunisian durum wheat landraces Chili and Mahmoudi": Table_S8_TransGene_Enrichment.csv

Category	N_trans_in_cat	N_trans_total	Pct_trans	N_bg_in_cat	N_bg_total	Pct_bg	Odds_Ratio	Fisher_p	BH_FDR	Significant_FDR05
Disease resistance (NBS-LRR / RLK)	67	404	16.6	2512	35535	7.1	2.61	1.16775315509312e-10	1.401303786111744e-09	True
Ubiquitin / proteasome	36	404	8.9	2064	35535	5.8	1.59	0.008174420679394277	0.04904652407636566	True
Kinase / phosphorylation	50	404	12.4	3375	35535	9.5	1.35	0.03400240348503236	0.13600961394012945	False
Pathogenesis-related / PR proteins	5	404	1.2	170	35535	0.5	2.61	0.04831177540255609	0.14493532620766825	False
Heat stress / chaperones	8	404	2.0	415	35535	1.2	1.71	0.1066251725909409	0.25590041421825815	False
Drought / dehydrin / LEA	4	404	1.0	188	35535	0.5	1.88	0.17114579624526888	0.3422915924905377	False
Photosynthesis / chloroplast	8	404	2.0	753	35535	2.1	0.93	0.6246938727235376	1.0	False
Cell wall / remodelling	4	404	1.0	403	35535	1.1	0.87	0.6731681557411572	1.0	False
ROS scavenging / oxidative stress	6	404	1.5	725	35535	2.0	0.72	0.832175767373959	1.0	False
Hormone signalling	2	404	0.5	470	35535	1.3	0.37	0.9700773932939204	1.0	False
Transcription factors	25	404	6.2	3087	35535	8.7	0.69	0.9735346221458703	1.0	False
Storage proteins (grain quality)	0	404	0.0	9	35535	0.0	0.0	1.0	1.0	False
