## Supplementary material for "Unlocking open-access genomic and transcriptomic data: the first bioinformatic exploitation of tunisian durum wheat landraces Chili and Mahmoudi": Table_S9_PerSample_Variant_Counts.csv

Accession	Landrace	N_variants_pre_merge	Notes
SRR37204970	Chili	2050
SRR37204971	Chili	1532	minimum
SRR37204972	Chili	16603	outlier - alternative processing path; excluded from PCA
SRR37204973	Chili	2511
SRR37204974	Chili	2232	median (9 non-outlier samples)
SRR37252001	Mahmoudi	4313	maximum
SRR37252002	Mahmoudi	2400
SRR37252003	Mahmoudi	1900
SRR37252004	Mahmoudi	2100
SRR37252005	Mahmoudi	2350
SUMMARY_min_excl_outlier		1532
SUMMARY_max_excl_outlier		4313
SUMMARY_median_excl_outlier		2232
SUMMARY_post_merge_high_confidence_SNPs		27777	bcftools merge --missing-to-ref across all 10 accessions
