## Supplementary material for "Unlocking open-access genomic and transcriptomic data: the first bioinformatic exploitation of tunisian durum wheat landraces Chili and Mahmoudi": Table_S10_Variant_Inventory.xlsx

### Sheet: Sheet1
gene_id	position	ref	alt	HGVS.p	SnpEff_impact	effect_type	AF_Chili	AF_Mahmoudi	AF_diff	strict_fixation_status	notes
TRITD_5Av1G148980	LT934119.1:416494333	C	T	p.Trp384*	HIGH	stop_gained	0	0.6	-0.6	FIXED in Mahmoudi (4/5 accessions homozygous; 1/5 REF)	Premature stop codon; truncates protein at residue 383; eliminates NB-ARC + LRR + C-term
TRITD_5Av1G148980	LT934119.1:416490982	C	A	(see Table S12)	MODERATE	missense_variant	0	0.5	0.5	FIXED_in_Mahmoudi	In gene body downstream of truncation site; not expressed due to upstream stop
TRITD_5Av1G148980	LT934119.1:416493872	T	C	(see Table S12)	MODERATE	missense_variant	0	0.5	0.5	FIXED_in_Mahmoudi	In gene body downstream of truncation site; not expressed due to upstream stop
TRITD_5Av1G148950	LT934119.1:416480774	A	G	p.Glu653Gly	MODERATE	missense_variant	0.25	0	0.25	SEGREGATING (single-accession heterozygote)	Single Chili accession heterozygous; below strict fixation threshold
TRITD_5Av1G148950	LT934119.1:416480476	T	A	p.Cys554Ser	MODERATE	missense_variant	0.25	0	0.25	SEGREGATING (single-accession heterozygote)	Single Chili accession heterozygous; below strict fixation threshold
