## Supplementary material for "Unlocking open-access genomic and transcriptomic data: the first bioinformatic exploitation of tunisian durum wheat landraces Chili and Mahmoudi": Table_S11_PerAccession_Genotypes.xlsx

### Sheet: Sheet1
Sample	Landrace	Tetraploid GT	Homozygosity status	Notes
SRR37204970	Chili	0/0/0/0	Homozygous REF
SRR37204971	Chili	0/0/0/0	Homozygous REF
SRR37204972	Chili	0/0/0/0	Homozygous REF	PCA outlier (elevated variant count in v1 Methods)
SRR37204973	Chili	0/0/0/0	Homozygous REF
SRR37204974	Chili	0/0/0/0	Homozygous REF
SRR37252001	Mahmoudi	1/1/1/1	Homozygous ALT
SRR37252002	Mahmoudi	1/1/1/1	Homozygous ALT	PCA outlier (PC1 -0.907 in v1 Results)
SRR37252003	Mahmoudi	1/1/1/1	Homozygous ALT
SRR37252004	Mahmoudi	1/1/1/1	Homozygous ALT
SRR37252005	Mahmoudi	0/0/0/0	Homozygous REF	Sole Mahmoudi REF accession
