## Supplementary material for "Unlocking open-access genomic and transcriptomic data: the first bioinformatic exploitation of tunisian durum wheat landraces Chili and Mahmoudi": Table_S12_AF3_Confidence.xlsx

### Sheet: Sheet1
residue	amino_acid	domain	pLDDT
1	M	TIR	41.62
2	E	TIR	49.7
3	V	TIR	59.39
4	V	TIR	64.59
5	T	TIR	71.68
6	G	TIR	73.93
7	A	TIR	77.99
8	M	TIR	78.05
9	S	TIR	76.17
10	T	TIR	76.68
11	L	TIR	77.63
12	L	TIR	78.68
13	P	TIR	74.72
14	K	TIR	75.65
15	L	TIR	74.59
16	G	TIR	73.38
17	N	TIR	73.11
18	M	TIR	68.18
19	L	TIR	67.21
20	K	TIR	68.42
21	D	TIR	55.27
22	E	TIR	52.25
23	Y	TIR	60.29
24	N	TIR	61.35
25	L	TIR	62.28
26	H	TIR	65.35
27	R	TIR	68.9
28	K	TIR	67.03
29	V	TIR	69.5
30	R	TIR	74.81
31	G	TIR	74.45
32	E	TIR	73.77
33	I	TIR	76.28
34	L	TIR	77.17
35	F	TIR	77.37
36	L	TIR	76.93
37	T	TIR	79.53
38	A	TIR	81.76
39	E	TIR	82.06
40	L	TIR	78.47
41	E	TIR	80.89
42	R	TIR	81.82
43	M	TIR	80.58
44	E	TIR	80.14
45	A	TIR	83.31
46	A	TIR	81.13
47	L	TIR	80.73
48	I	TIR	80.77
49	E	TIR	78.54
50	V	TIR	78.09
51	S	TIR	77.8
52	E	TIR	75.34
53	A	TIR	73.97
54	P	TIR	67.13
55	I	TIR	65.69
56	D	TIR	65.09
57	H	TIR	71.77
58	P	TIR	71.71
59	P	TIR	76.31
60	S	TIR	77.83
61	K	TIR	79.67
62	L	TIR	78.46
63	V	TIR	81.19
64	K	TIR	82.34
65	L	TIR	81.21
66	W	TIR	82.47
67	A	TIR	83.32
68	K	TIR	82.81
69	D	TIR	82.41
70	V	TIR	82.48
71	K	TIR	83.77
72	D	TIR	84.02
73	L	TIR	81.38
74	S	TIR	83.22
75	Y	TIR	84.69
76	E	TIR	81.26
77	I	TIR	80.78
78	E	TIR	83.98
79	D	TIR	81.94
80	S	TIR	78.43
81	V	TIR	78.94
82	D	TIR	80.9
83	K	TIR	76.6
84	F	TIR	72.3
85	M	TIR	71.62
86	V	TIR	71.14
87	H	TIR	67.23
88	L	TIR	63.44
89	D	TIR	59.29
90	G	TIR	53.28
91	R	TIR	46.66
92	A	TIR	45.75
93	E	TIR	44.81
94	E	TIR	41.97
95	K	TIR	40.72
96	A	TIR	41.59
97	Q	TIR	47.87
98	S	TIR	50.68
99	F	TIR	45.34
100	M	TIR	51.38
101	G	TIR	54.24
102	F	TIR	49.12
103	I	TIR	52.8
104	H	TIR	55.74
105	R	TIR	54.9
106	S	TIR	49.92
107	I	TIR	54.43
108	D	TIR	61.61
109	L	TIR	56.4
110	L	TIR	55.04
111	T	TIR	62.67
112	R	TIR	66.64
113	A	TIR	66.74
114	K	TIR	68.39
115	T	TIR	67.74
116	R	TIR	67.78
117	H	TIR	71.61
118	K	TIR	70.9
119	I	TIR	69.88
120	G	TIR	71.5
121	T	TIR	71.89
122	E	TIR	75.04
123	V	TIR	73.02
124	K	TIR	74.97
125	H	TIR	80.3
126	I	TIR	74.85
127	K	TIR	75.86
128	R	TIR	78.33
129	R	TIR	77.85
130	I	TIR	76.73
131	Q	TIR	78.11
132	E	TIR	76.37
133	V	TIR	76.15
134	S	TIR	75.8
135	A	TIR	77.68
136	R	TIR	76.61
137	R	TIR	75.75
138	D	TIR	75.28
139	R	TIR	71.45
140	Y	TIR	71.67
141	K	TIR	66.15
142	V	TIR	62.39
143	D	TIR	59.64
144	K	TIR	54.68
145	G	TIR	50.37
146	V	TIR	46.11
147	E	TIR	39.46
148	R	TIR	43.03
149	P	TIR	35.25
150	V	TIR	40.98
151	V	TIR	42.37
152	T	TIR	41.76
153	S	TIR	45.2
154	V	TIR	48.5
155	D	TIR	46.6
156	S	TIR	46.87
157	L	TIR	48.84
158	R	TIR	54.24
159	L	TIR	52.62
160	S	TIR	52.18
161	A	Linker	52.11
162	L	Linker	49.1
163	Y	Linker	57.92
164	K	Linker	57.29
165	K	Linker	57.7
166	E	Linker	48.5
167	T	Linker	52.1
168	E	Linker	61.16
169	L	Linker	73.34
170	I	Linker	77.12
171	G	Linker	79.72
172	T	Linker	85.16
173	E	Linker	84.69
174	E	Linker	86.67
175	K	Linker	89.51
176	I	Linker	89.23
177	Q	Linker	90.44
178	E	Linker	89.3
179	L	Linker	91.28
180	V	Linker	89.77
181	K	Linker	88.13
182	T	Linker	87.13
183	M	Linker	86.75
184	T	Linker	83.7
185	E	Linker	78.92
186	A	Linker	69.46
187	S	Linker	71.96
188	K	Linker	76.23
189	Q	Linker	80.54
190	Q	Linker	85.48
191	L	Linker	88.73
192	K	Linker	91.94
193	I	Linker	92.44
194	V	Linker	93.45
195	S	Linker	93.67
196	I	Linker	92.49
197	V	Linker	92.09
198	G	Linker	85.7
199	F	Linker	81.23
200	G	Linker	76.48
201	G	NB-ARC	78.59
202	L	NB-ARC	84.97
203	G	NB-ARC	86.2
204	K	NB-ARC	90.54
205	T	NB-ARC	86.96
206	T	NB-ARC	86.51
207	L	NB-ARC	90.62
208	A	NB-ARC	92.1
209	N	NB-ARC	87.94
210	A	NB-ARC	89.09
211	V	NB-ARC	91.78
212	Y	NB-ARC	91.72
213	Q	NB-ARC	89.35
214	K	NB-ARC	89.54
215	L	NB-ARC	90.62
216	K	NB-ARC	90.95
217	S	NB-ARC	90.91
218	Q	NB-ARC	91.38
219	F	NB-ARC	92.88
220	D	NB-ARC	92.89
221	C	NB-ARC	93.13
222	G	NB-ARC	93.85
223	A	NB-ARC	94.02
224	F	NB-ARC	90.96
225	V	NB-ARC	90.58
226	S	NB-ARC	85.75
227	V	NB-ARC	82.2
228	S	NB-ARC	74.2
229	L	NB-ARC	68.07
230	N	NB-ARC	69.22
231	P	NB-ARC	77.72
232	D	NB-ARC	86.01
233	I	NB-ARC	90.63
234	E	NB-ARC	89.27
235	K	NB-ARC	88.5
236	I	NB-ARC	90.7
237	F	NB-ARC	93.23
238	K	NB-ARC	92.08
239	N	NB-ARC	91.47
240	I	NB-ARC	93.13
241	L	NB-ARC	92.59
242	H	NB-ARC	91.67
243	Q	NB-ARC	92.01
244	L	NB-ARC	90.75
245	D	NB-ARC	90.64
246	K	NB-ARC	89.3
247	H	NB-ARC	89.22
248	K	NB-ARC	89.52
249	Y	NB-ARC	90.02
250	S	NB-ARC	87.72
251	N	NB-ARC	87.41
252	I	NB-ARC	88.08
253	N	NB-ARC	84.69
254	E	NB-ARC	82.77
255	A	NB-ARC	85.34
256	V	NB-ARC	86.79
257	W	NB-ARC	88.65
258	G	NB-ARC	89.67
259	E	NB-ARC	89.93
260	A	NB-ARC	90.92
261	Q	NB-ARC	92.27
262	L	NB-ARC	91.3
263	I	NB-ARC	92.11
264	S	NB-ARC	92.18
265	E	NB-ARC	92.19
266	L	NB-ARC	93.37
267	R	NB-ARC	93.4
268	D	NB-ARC	92.85
269	F	NB-ARC	92.66
270	L	NB-ARC	92.07
271	L	NB-ARC	90.09
272	K	NB-ARC	90.37
273	K	NB-ARC	92.36
274	R	NB-ARC	93.5
275	Y	NB-ARC	93.88
276	F	NB-ARC	94.64
277	I	NB-ARC	95.03
278	V	NB-ARC	94.32
279	I	NB-ARC	93.88
280	D	NB-ARC	89.5
281	D	NB-ARC	85.98
282	I	NB-ARC	89.53
283	W	NB-ARC	85.75
284	N	NB-ARC	86.51
285	I	NB-ARC	89.54
286	S	NB-ARC	89.79
287	V	NB-ARC	90.35
288	W	NB-ARC	92.66
289	K	NB-ARC	91.46
290	T	NB-ARC	91.9
291	I	NB-ARC	92.75
292	K	NB-ARC	92.47
293	H	NB-ARC	91.79
294	A	NB-ARC	91.55
295	F	NB-ARC	91.65
296	I	NB-ARC	90.09
297	E	NB-ARC	87.55
298	N	NB-ARC	84.94
299	R	NB-ARC	88.14
300	C	NB-ARC	88.1
301	G	NB-ARC	89.2
302	S	NB-ARC	92.28
303	R	NB-ARC	93.54
304	I	NB-ARC	94.64
305	I	NB-ARC	95.06
306	I	NB-ARC	94.47
307	T	NB-ARC	92.28
308	T	NB-ARC	90.49
309	R	NB-ARC	85.1
310	I	NB-ARC	85.6
311	L	NB-ARC	86.62
312	D	NB-ARC	87.5
313	V	NB-ARC	89.4
314	A	NB-ARC	89.89
315	K	NB-ARC	89.91
316	Q	NB-ARC	90.29
317	V	NB-ARC	89.12
318	G	NB-ARC	87.53
319	S	NB-ARC	89.65
320	V	NB-ARC	91.37
321	Y	NB-ARC	91.66
322	D	NB-ARC	90.64
323	L	NB-ARC	89.7
324	K	NB-ARC	88.6
325	P	NB-ARC	87.11
326	L	NB-ARC	87.52
327	S	NB-ARC	86.66
328	P	NB-ARC	85.36
329	I	NB-ARC	85.59
330	D	NB-ARC	86.99
331	S	NB-ARC	87.32
332	R	NB-ARC	85.97
333	K	NB-ARC	85.46
334	L	NB-ARC	84.98
335	F	NB-ARC	84.96
336	H	NB-ARC	82.99
337	Q	NB-ARC	80.68
338	R	NB-ARC	77.05
339	I	NB-ARC	77.32
340	F	NB-ARC	73.57
341	G	NB-ARC	67.99
342	I	NB-ARC	57.91
343	E	NB-ARC	48.99
344	D	NB-ARC	55.74
345	K	NB-ARC	63.79
346	Y	NB-ARC	68.96
347	P	NB-ARC	67.52
348	P	NB-ARC	69.67
349	T	NB-ARC	72.23
350	Q	NB-ARC	73.55
351	L	NB-ARC	76.98
352	A	NB-ARC	81.38
353	E	NB-ARC	79.42
354	V	NB-ARC	82.98
355	S	NB-ARC	84.6
356	E	NB-ARC	83.36
357	N	NB-ARC	81.65
358	I	NB-ARC	82.5
359	L	NB-ARC	84.74
360	K	NB-ARC	81.55
361	R	NB-ARC	78.67
362	C	NB-ARC	80.73
363	G	NB-ARC	83.11
364	G	NB-ARC	85.72
365	V	NB-ARC	84.47
366	P	NB-ARC	87.02
367	L	NB-ARC	78.13
368	A	NB-ARC	79.07
369	I	NB-ARC	82.81
370	M	NB-ARC	75.86
371	T	NB-ARC	70.41
372	T	NB-ARC	74.5
373	A	NB-ARC	77.1
374	S	NB-ARC	68.48
375	M	NB-ARC	67.64
376	L	NB-ARC	72.79
377	A	NB-ARC	70.23
378	S	NB-ARC	65.68
379	K	NB-ARC	69.3
380	R	NB-ARC	75.37
381	G	NB-ARC	74.77
382	N	NB-ARC	77.07
383	D	NB-ARC	76.68
384	W	NB-ARC	81.16
385	P	NB-ARC	79.13
386	K	NB-ARC	71.76
387	V	NB-ARC	72.15
388	Y	NB-ARC	75.24
389	Q	NB-ARC	70.72
390	S	NB-ARC	62.63
391	M	NB-ARC	63.3
392	G	NB-ARC	56.5
393	S	NB-ARC	50.67
394	G	NB-ARC	46.5
395	P	NB-ARC	44.36
396	Q	NB-ARC	46.57
397	D	NB-ARC	43.55
398	S	NB-ARC	51.54
399	S	NB-ARC	54.54
400	D	NB-ARC	53.18
401	M	NB-ARC	59.31
402	Q	NB-ARC	62.77
403	D	NB-ARC	60.07
404	M	NB-ARC	63.12
405	R	NB-ARC	70.08
406	R	NB-ARC	64.48
407	V	NB-ARC	66.77
408	L	NB-ARC	68.71
409	S	NB-ARC	73.48
410	V	NB-ARC	70.02
411	S	NB-ARC	73.61
412	Y	NB-ARC	80.54
413	Y	NB-ARC	79.43
414	D	NB-ARC	76.73
415	L	NB-ARC	82.18
416	P	NB-ARC	86.08
417	A	NB-ARC	84.6
418	H	NB-ARC	87.5
419	L	NB-ARC	89.06
420	K	NB-ARC	88.89
421	T	NB-ARC	90.37
422	C	NB-ARC	91.27
423	L	NB-ARC	91.02
424	L	NB-ARC	90.55
425	F	NB-ARC	91.83
426	I	NB-ARC	92.13
427	S	NB-ARC	89.56
428	V	NB-ARC	91.25
429	Y	NB-ARC	89.32
430	P	NB-ARC	82.57
431	E	NB-ARC	75.59
432	D	NB-ARC	74.1
433	Y	NB-ARC	79.85
434	T	NB-ARC	79.36
435	I	NB-ARC	86.2
436	V	NB-ARC	86.34
437	A	NB-ARC	88.72
438	E	NB-ARC	88.83
439	D	NB-ARC	89.45
440	L	NB-ARC	91.95
441	I	NB-ARC	92.78
442	W	NB-ARC	92.46
443	Q	NB-ARC	93.02
444	W	NB-ARC	92.99
445	I	NB-ARC	90.99
446	G	NB-ARC	88.7
447	E	NB-ARC	89.07
448	G	NB-ARC	87.65
449	F	NB-ARC	88.82
450	V	NB-ARC	89.88
451	Q	NB-ARC	85.94
452	E	NB-ARC	82.6
453	E	NB-ARC	83.03
454	H	NB-ARC	81.16
455	G	NB-ARC	77.86
456	K	NB-ARC	82.49
457	S	NB-ARC	84.76
458	L	NB-ARC	87.76
459	Y	NB-ARC	89.05
460	E	NB-ARC	88.52
461	V	NB-ARC	90.44
462	G	NB-ARC	91.44
463	E	NB-ARC	90.2
464	E	NB-ARC	88.79
465	Y	NB-ARC	91.09
466	F	NB-ARC	90.79
467	A	NB-ARC	87.66
468	Q	NB-ARC	85.88
469	L	NB-ARC	87.14
470	I	NB-ARC	84.2
471	N	NB-ARC	79.43
472	K	NB-ARC	76.75
473	S	NB-ARC	77.55
474	L	NB-ARC	82.54
475	I	NB-ARC	86.71
476	Q	NB-ARC	82.91
477	P	NB-ARC	82.87
478	V	NB-ARC	79.54
479	D	NB-ARC	75.64
480	I	NB-ARC	73.88
481	G	NB-ARC	70.56
482	S	NB-ARC	63.88
483	G	NB-ARC	66.98
484	N	NB-ARC	75.11
485	K	NB-ARC	80.69
486	A	NB-ARC	83.6
487	R	NB-ARC	83.64
488	A	NB-ARC	84.59
489	C	NB-ARC	85.54
490	R	NB-ARC	84.13
491	V	NB-ARC	84.67
492	H	NB-ARC	80.42
493	D	NB-ARC	76.54
494	M	NB-ARC	75.85
495	V	NB-ARC	82.28
496	L	NB-ARC	83.86
497	D	NB-ARC	79.52
498	L	NB-ARC	82.55
499	I	NB-ARC	87.12
500	T	NB-ARC	83.8
501	S	LRR	81.77
502	L	LRR	83.65
503	S	LRR	86.18
504	S	LRR	82.38
505	E	LRR	80.45
506	E	LRR	81.91
507	N	LRR	83.84
508	F	LRR	86.73
509	L	LRR	87.74
510	T	LRR	86.87
511	K	LRR	84.35
512	V	LRR	82.87
513	G	LRR	73.52
514	G	LRR	64.28
515	L	LRR	57.05
516	Q	LRR	62.92
517	P	LRR	60.87
518	V	LRR	65.8
519	S	LRR	64.11
520	A	LRR	60.15
521	S	LRR	54.11
522	S	LRR	70.55
523	K	LRR	81.01
524	I	LRR	84.76
525	H	LRR	87.4
526	R	LRR	91.02
527	L	LRR	89.53
528	S	LRR	89.57
529	V	LRR	86.56
530	Q	LRR	81.74
531	T	LRR	76.88
532	R	LRR	71.38
533	N	LRR	75.74
534	E	LRR	75.34
535	D	LRR	77.11
536	D	LRR	78.62
537	F	LRR	80.6
538	K	LRR	79.13
539	K	LRR	79.94
540	L	LRR	81.03
541	A	LRR	80.98
542	T	LRR	80.72
543	M	LRR	81.87
544	S	LRR	80.71
545	L	LRR	85.05
546	S	LRR	84.55
547	H	LRR	86.53
548	V	LRR	89.02
549	R	LRR	90.52
550	S	LRR	92.18
551	L	LRR	91.65
552	F	LRR	91.83
553	V	LRR	87.51
554	F	LRR	80.19
555	G	LRR	63.13
556	Q	LRR	64.63
557	D	LRR	70.65
558	I	LRR	76.21
559	N	LRR	76.96
560	L	LRR	76.52
561	L	LRR	79.87
562	P	LRR	80.46
563	A	LRR	84.47
564	L	LRR	84.31
565	S	LRR	84.05
566	S	LRR	85.67
567	F	LRR	88.32
568	P	LRR	86.14
569	V	LRR	87.37
570	I	LRR	91.27
571	R	LRR	91.91
572	A	LRR	92.65
573	L	LRR	93.02
574	D	LRR	93.01
575	L	LRR	89.76
576	S	LRR	85.2
577	Y	LRR	78.02
578	C	LRR	81.04
579	L	LRR	77.49
580	N	LRR	81.66
581	V	LRR	85.51
582	D	LRR	86.97
583	N	LRR	87.59
584	H	LRR	88.56
585	H	LRR	88.73
586	V	LRR	90.94
587	K	LRR	88.72
588	I	LRR	88.4
589	M	LRR	88.28
590	C	LRR	88.13
591	N	LRR	87.87
592	L	LRR	88.54
593	L	LRR	87.22
594	H	LRR	88.99
595	L	LRR	90.99
596	R	LRR	92.81
597	Y	LRR	93.46
598	L	LRR	92.9
599	R	LRR	93.03
600	L	LRR	89.99
601	C	LRR	86.31
602	N	LRR	80.46
603	T	LRR	83.61
604	S	LRR	82.97
605	I	LRR	87.68
606	T	LRR	86.26
607	E	LRR	89.48
608	I	LRR	90.87
609	P	LRR	91.22
610	E	LRR	89.46
611	E	LRR	88.31
612	I	LRR	90.34
613	R	LRR	88.83
614	N	LRR	87.53
615	L	LRR	89.45
616	Q	LRR	87.41
617	F	LRR	88.97
618	L	LRR	90.94
619	Q	LRR	92.29
620	V	LRR	93.11
621	L	LRR	93.05
622	D	LRR	92.18
623	I	LRR	90.96
624	S	LRR	85.11
625	Q	LRR	80.36
626	T	LRR	82.6
627	G	LRR	79.99
628	I	LRR	84.61
629	E	LRR	80.93
630	V	LRR	87.9
631	L	LRR	89.07
632	P	LRR	90.6
633	P	LRR	90.84
634	Q	LRR	89.7
635	F	LRR	91.08
636	V	LRR	90.58
637	R	LRR	90.28
638	L	LRR	90.43
639	T	LRR	88.53
640	Q	LRR	90.07
641	L	LRR	90.52
642	V	LRR	91.82
643	Y	LRR	91.75
644	L	LRR	90.3
645	H	LRR	89.18
646	I	LRR	87.66
647	D	LRR	81.1
648	R	LRR	75.07
649	R	LRR	74.83
650	T	LRR	83.08
651	K	LRR	83.99
652	L	LRR	86.27
653	P	LRR	87.49
654	D	LRR	86.54
655	Q	LRR	85.5
656	F	LRR	85.12
657	G	LRR	86.28
658	D	LRR	89.57
659	L	LRR	89.41
660	K	LRR	88.25
661	S	LRR	89.08
662	L	LRR	89.19
663	Q	LRR	89.26
664	D	LRR	88.5
665	F	LRR	83.95
666	P	LRR	77.11
667	V	LRR	73.06
668	I	LRR	65.92
669	P	LRR	66.51
670	T	LRR	75.66
671	I	LRR	78.9
672	T	LRR	78.82
673	S	LRR	82.53
674	P	LRR	83.91
675	S	LRR	85.17
676	M	LRR	85.43
677	L	LRR	84.98
678	H	LRR	86.93
679	D	LRR	87.97
680	V	LRR	87.25
681	G	LRR	86.61
682	K	LRR	89.06
683	L	LRR	88.09
684	T	LRR	87.59
685	K	LRR	87.65
686	L	LRR	87.26
687	R	LRR	87.11
688	N	LRR	84.8
689	L	LRR	83.7
690	L	LRR	80.36
691	I	LRR	81.91
692	S	LRR	79.11
693	F	LRR	76.66
694	D	LRR	72.68
695	E	LRR	72.24
696	W	LRR	75.09
697	N	LRR	75.27
698	E	LRR	74.25
699	S	LRR	79.93
700	Y	LRR	79.48
701	E	LRR	77.03
702	G	LRR	78.85
703	P	LRR	82.16
704	F	LRR	81.29
705	C	LRR	79.12
706	R	LRR	79.22
707	C	LRR	83.61
708	L	LRR	82.01
709	S	LRR	81.69
710	N	LRR	85
711	L	LRR	85.9
712	V	LRR	84.21
713	N	LRR	85.41
714	L	LRR	85.74
715	K	LRR	86.47
716	T	LRR	85.44
717	I	LRR	84.17
718	K	LRR	81.86
719	I	LRR	81.09
720	I	LRR	76.68
721	G	LRR	70.53
722	A	LRR	65.88
723	H	LRR	60.32
724	L	LRR	58.45
725	G	LRR	51.97
726	L	LRR	49.66
727	D	LRR	49.65
728	S	LRR	43.95
729	G	LRR	43.96
730	S	LRR	47.99
731	D	LRR	43.84
732	Y	LRR	40.6
733	L	LRR	49.95
734	L	LRR	43.38
735	P	LRR	45.07
736	R	LRR	64.1
737	P	LRR	70.52
738	R	LRR	75.59
739	Y	LRR	81.14
740	I	LRR	84.56
741	Q	LRR	85.39
742	T	LRR	85.26
743	I	LRR	85.74
744	H	LRR	82.4
745	L	LRR	81.57
746	I	LRR	75.34
747	N	LRR	66.98
748	N	LRR	53.8
749	I	LRR	60.75
750	N	LRR	60.44
751	C	LRR	62.64
752	A	LRR	70.49
753	L	LRR	76.33
754	P	LRR	75.35
755	R	LRR	73.25
756	W	LRR	75.3
757	M	LRR	78.87
758	S	LRR	80.25
759	S	LRR	79.15
760	L	LRR	81.75
761	S	LRR	85.43
762	C	LRR	85.51
763	L	LRR	87.3
764	S	LRR	87.56
765	F	LRR	88.29
766	L	LRR	89.53
767	V	LRR	87.24
768	I	LRR	86
769	H	LRR	79.86
770	G	LRR	78.54
771	L	LRR	82.05
772	R	LRR	80.53
773	T	LRR	84.21
774	L	LRR	86.06
775	R	LRR	85.84
776	A	LRR	86.09
777	E	LRR	82.01
778	D	LRR	85.89
779	L	LRR	87.84
780	R	LRR	86.98
781	V	LRR	85.86
782	L	LRR	88.76
783	G	LRR	89.5
784	S	LRR	88.7
785	I	LRR	89.02
786	P	LRR	89.55
787	S	LRR	89.37
788	L	LRR	89.88
789	S	LRR	90.14
790	Y	LRR	91.14
791	L	LRR	91.26
792	D	LRR	90.87
793	I	LRR	89.9
794	W	LRR	86.92
795	V	LRR	86.51
796	V	LRR	80.97
797	E	LRR	79.84
798	P	LRR	81.04
799	T	LRR	80.63
800	Q	LRR	75.99
801	E	LRR	76.77
802	R	LRR	82.06
803	Q	LRR	84.15
804	D	LRR	86.12
805	R	LRR	89.46
806	L	LRR	88.38
807	L	LRR	89.07
808	I	LRR	89.86
809	D	LRR	88.22
810	I	LRR	85.25
811	G	LRR	80.32
812	H	LRR	79.91
813	P	LRR	81.3
814	F	LRR	89.73
815	P	LRR	89.42
816	C	LRR	90.82
817	L	LRR	91.45
818	T	LRR	90.62
819	T	LRR	90.73
820	L	LRR	92.23
821	K	LRR	91.26
822	V	LRR	90.38
823	A	LRR	88.22
824	S	LRR	86.81
825	H	LRR	84.11
826	V	LRR	87.41
827	M	LRR	89.41
828	E	LRR	89.1
829	L	LRR	89.86
830	R	LRR	92.1
831	F	LRR	92.11
832	A	LRR	91.19
833	Q	LRR	89.33
834	G	LRR	84.58
835	A	LRR	86.65
836	M	LRR	88.66
837	Q	LRR	90.02
838	K	LRR	91.04
839	L	LRR	91.55
840	Q	LRR	91.25
841	T	LRR	90.43
842	L	LRR	90.74
843	K	LRR	89.9
844	L	LRR	87.87
845	R	LRR	86.93
846	F	LRR	85.82
847	S	LRR	84.39
848	A	LRR	84.18
849	R	LRR	83.38
850	Q	LRR	84.44
851	T	LRR	86.9
852	L	LRR	85.3
853	D	LRR	85.36
854	Q	LRR	87.3
855	F	LRR	87.22
856	G	LRR	86.38
857	D	LRR	87.38
858	L	LRR	86.59
859	D	LRR	88.21
860	F	LRR	89.35
861	G	LRR	90.68
862	L	LRR	90.41
863	E	LRR	90.23
864	N	LRR	90.48
865	V	LRR	90.7
866	Y	LRR	90.38
867	S	LRR	90.42
868	L	LRR	90.52
869	E	LRR	89.01
870	H	LRR	87.84
871	V	LRR	88.07
872	Y	LRR	83.23
873	V	LRR	82.59
874	G	LRR	78.76
875	R	LRR	70.78
876	W	LRR	69.88
877	S	LRR	69.81
878	K	LRR	66.33
879	P	LRR	67.11
880	E	LRR	69.2
881	P	LRR	66.09
882	G	LRR	71.97
883	E	LRR	74.18
884	V	LRR	74.13
885	E	LRR	76.18
886	A	LRR	78.52
887	A	LRR	80.09
888	E	LRR	79.94
889	T	LRR	84.51
890	A	LRR	85.04
891	V	LRR	85.47
892	R	LRR	86.82
893	E	LRR	86.45
894	A	LRR	86.73
895	L	LRR	87.42
896	G	LRR	88.69
897	M	LRR	89.37
898	N	LRR	89.59
899	P	LRR	89.24
900	N	LRR	89.58
901	R	LRR	89.67
902	P	LRR	90.01
903	T	LRR	88.39
904	L	LRR	85.19
905	E	LRR	80.34
906	L	LRR	78.21
907	S	LRR	71.13
908	K	LRR	59.32
909	G	LRR	51.76
910	K	LRR	43.6
911	E	LRR	42.38
912	E	LRR	34.2
913	I	LRR	36.46
914	P	LRR	34.45
915	S	LRR	28.05
916	C	LRR	29.67
917	G	LRR	27.31
918	G	LRR	27.5
919	V	LRR	24.41
920	A	LRR	27.89
921	L	LRR	26.08
922	N	LRR	27.46
923	L	LRR	25.6
924	L	LRR	25.53
925	L	LRR	28.89
926	Q	LRR	25.82
927	R	LRR	23.24
928	R	LRR	25.53
929	K	LRR	26.99
930	F	LRR	22.94
931	A	LRR	25.62
932	S	LRR	28.7
933	D	LRR	27.83
934	T	LRR	24.71
935	T	LRR	25.5
936	S	LRR	25.76
937	L	LRR	22.02
938	L	LRR	21.9
939	G	LRR	25.13
940	S	LRR	24.6
941	A	LRR	24.46
942	K	LRR	27.09
943	R	LRR	22.24
944	A	LRR	24.46
945	E	LRR	21.02
946	S	LRR	22.67
947	H	LRR	20.47
948	A	LRR	19.53
949	Q	LRR	18.69
950	L	LRR	16.79
951	N	LRR	19.41
952	S	LRR	18.48
953	F	LRR	17.99
954	G	LRR	20.33
955	T	LRR	20.36
956	N	LRR	22.48
957	V	LRR	19.37
958	N	LRR	23.46
959	F	LRR	20.19
960	D	LRR	25.65
961	G	LRR	25.24
962	I	LRR	22.39
963	T	LRR	25.46
964	L	LRR	24.67
965	Q	LRR	28.37
966	N	LRR	31.34
967	E	LRR	28.16
968	V	LRR	31.6
969	K	LRR	32.66
970	H	LRR	32.43
971	L	LRR	32.48
972	R	LRR	32.09
973	I	LRR	34.33
974	I	LRR	31.12
975	R	LRR	30.02
976	V	LRR	27.32
977	D	LRR	28.37
978	G	LRR	23.81
979	Y	LRR	20.02
980	Q	LRR	21.21
981	H	LRR	20.69
982	R	LRR	19.52
983	L	LRR	18.77
984	L	LRR	22.42
985	L	LRR	19.98
986	R	LRR	21.89
987	Q	LRR	24.15
988	S	LRR	27.23
989	S	LRR	25.25
990	F	LRR	22.59
991	F	LRR	28.17
992	V	LRR	30.33
993	A	LRR	28.44
994	G	LRR	34.02
995	V	LRR	36.96
996	S	LRR	37.6
997	P	LRR	39.09
998	D	LRR	43.53
999	I	LRR	39.51
1000	R	LRR	42.25
1001	K	LRR	39.46
1002	L	LRR	38.88
1003	E	LRR	39.74
1004	F	LRR	37.8
1005	V	LRR	36.83
1006	I	LRR	37.59
1007	A	LRR	34.88
1008	S	LRR	36.22
1009	P	LRR	31.98
1010	L	LRR	31.73
1011	P	LRR	30.55
1012	L	LRR	29.71
1013	I	LRR	29.31
1014	A	LRR	29.52
1015	Q	LRR	31.09
1016	L	LRR	30.59
1017	P	LRR	31.32
1018	H	LRR	32.37
1019	L	LRR	31.48
1020	N	LRR	31.4
1021	E	LRR	29.04
1022	Q	LRR	32.17
1023	R	LRR	29.54
1024	T	LRR	25.67
1025	A	LRR	25.26
1026	A	LRR	28.18
1027	T	LRR	28.11
1028	V	LRR	30.99
1029	A	LRR	32.22
1030	D	LRR	35.56
1031	I	LRR	34.57
1032	S	LRR	38.56
1033	V	LRR	39.7
1034	S	LRR	40.27
1035	S	LRR	40.54
1036	V	LRR	40.09
1037	C	LRR	37.06
1038	I	LRR	37.95
1039	Y	LRR	38.06
1040	I	LRR	37.7
1041	I	LRR	34.8
1042	R	LRR	37.75
1043	E	LRR	35.15
1044	W	LRR	33.39
1045	H	LRR	40.01
1046	E	LRR	40.04
1047	E	LRR	41.07
1048	E	LRR	38.46
1049	L	LRR	34.09
1050	R	LRR	42.52
1051	L	LRR	37.17
1052	F	LRR	31.14
1053	S	LRR	36.65
1054	K	LRR	38.34
1055	R	LRR	31.8
1056	I	LRR	27.43
1057	T	LRR	29.72
1058	A	LRR	30.65
1059	E	LRR	28.34
1060	K	LRR	28.1
1061	T	LRR	27.09
1062	L	LRR	26.89
1063	R	LRR	29.67
1064	E	LRR	29.28
1065	I	LRR	29.52
1066	Q	LRR	35.04
1067	P	LRR	35.39
1068	P	LRR	36.8
1069	E	LRR	34.61
1070	L	LRR	35.69
1071	P	LRR	37.89
1072	L	LRR	35.66
1073	V	LRR	32.8
1074	R	LRR	36.24
1075	E	LRR	35.98
1076	C	LRR	33.71
1077	T	LRR	35.45
1078	G	LRR	34.64
1079	T	LRR	36.84
1080	R	LRR	32.13
1081	P	LRR	31.4
1082	P	LRR	31.39
1083	A	LRR	29.53
1084	F	LRR	26.9
1085	E	LRR	27.86
1086	G	LRR	27.15
1087	K	LRR	29.5
1088	G	LRR	26.08
1089	K	LRR	27.04
1090	N	LRR	25.67
1091	F	LRR	21.52
1092	L	LRR	22.41
1093	H	LRR	28.3
1094	P	LRR	29.31
1095	F	LRR	30.94
1096	T	LRR	35.52
1097	T	LRR	39.15
1098	D	LRR	43.34
1099	R	LRR	40.56
1100	Y	LRR	42.94
1101	E	C-terminal	42.66
1102	F	C-terminal	40.75
1103	T	C-terminal	41.42
1104	H	C-terminal	40.95
1105	V	C-terminal	44.21
1106	R	C-terminal	44.59
1107	L	C-terminal	45.19
1108	N	C-terminal	49.06
1109	D	C-terminal	49.29
1110	V	C-terminal	47.22
1111	F	C-terminal	46.94
1112	D	C-terminal	49.22
1113	F	C-terminal	45.58
1114	I	C-terminal	47.99
1115	E	C-terminal	45.82
1116	G	C-terminal	47.68
1117	Y	C-terminal	43.99
1118	F	C-terminal	44.05
1119	A	C-terminal	46.61
1120	Y	C-terminal	44.02
1121	L	C-terminal	45.12
1122	H	C-terminal	43.55
1123	M	C-terminal	42.05
1124	N	C-terminal	43.3
1125	F	C-terminal	38.29
1126	K	C-terminal	38.44
1127	A	C-terminal	35.94
1128	R	C-terminal	35.48
1129	N	C-terminal	32.43
1130	V	C-terminal	31.24
1131	A	C-terminal	31.45
1132	T	C-terminal	30.66
1133	W	C-terminal	25.14
1134	S	C-terminal	30.08
1135	E	C-terminal	29.89
1136	Q	C-terminal	30.05
1137	I	C-terminal	27.07
1138	F	C-terminal	25.76
1139	F	C-terminal	27.22
1140	S	C-terminal	34.45
1141	E	C-terminal	30.38
1142	L	C-terminal	26.9
1143	M	C-terminal	33.13
1144	A	C-terminal	35.81
1145	E	C-terminal	31.2
1146	M	C-terminal	29.63
1147	D	C-terminal	33.42
1148	N	C-terminal	34.26
1149	N	C-terminal	31.78
1150	D	C-terminal	29.88
1151	N	C-terminal	28.61
1152	A	C-terminal	27.14
1153	S	C-terminal	26.34
1154	N	C-terminal	26.78
1155	G	C-terminal	25.61
1156	Y	C-terminal	23.72
1157	Y	C-terminal	21.5
1158	R	C-terminal	22.06
1159	V	C-terminal	21.81
1160	S	C-terminal	23.93
1161	A	C-terminal	21.8
1162	C	C-terminal	23.14
1163	D	C-terminal	23.12
1164	I	C-terminal	21.53
1165	V	C-terminal	24.39
1166	D	C-terminal	24.65
1167	D	C-terminal	26.59
1168	N	C-terminal	27.53
1169	C	C-terminal	27.23
1170	A	C-terminal	28.8
1171	G	C-terminal	32.58
1172	G	C-terminal	32.4
1173	R	C-terminal	30.42
1174	K	C-terminal	29.6
1175	Q	C-terminal	34.14
1176	E	C-terminal	28.57
1177	V	C-terminal	30.43
1178	E	C-terminal	26.53
1179	C	C-terminal	27.16
1180	K	C-terminal	28.04
1181	Y	C-terminal	26.34
1182	I	C-terminal	25.76
1183	P	C-terminal	27.43
1184	G	C-terminal	29.26
1185	Y	C-terminal	23.77
1186	K	C-terminal	25.44
1187	N	C-terminal	27.1
1188	D	C-terminal	27
1189	M	C-terminal	29.93
1190	E	C-terminal	26.95
1191	N	C-terminal	28.82
1192	C	C-terminal	26.66
1193	Y	C-terminal	25.73
1194	V	C-terminal	25.33
1195	C	C-terminal	27.43
1196	A	C-terminal	26.67
1197	E	C-terminal	27.21
1198	K	C-terminal	28.73
1199	I	C-terminal	30.02
1200	K	C-terminal	32.59
1201	H	C-terminal	32.79
1202	P	C-terminal	29.76
1203	V	C-terminal	26.14
1204	G	C-terminal	30.34
1205	S	C-terminal	27.48
1206	T	C-terminal	25.8
1207	Y	C-terminal	24.48
1208	K	C-terminal	26.63
1209	G	C-terminal	27.55
1210	G	C-terminal	25.02
1211	H	C-terminal	24.09
1212	S	C-terminal	23.85
1213	V	C-terminal	21.52
1214	S	C-terminal	26.15
1215	D	C-terminal	23.94
1216	Y	C-terminal	23.24
1217	G	C-terminal	28.23
1218	V	C-terminal	26.54
1219	E	C-terminal	27.6
1220	E	C-terminal	28.91
1221	N	C-terminal	34.63
1222	S	C-terminal	35.64
1223	T	C-terminal	35.47
1224	E	C-terminal	21.06
MEAN_OVERALL		all	67.29
MEAN_TIR		TIR (1-160)	67.84
MEAN_Linker		Linker (161-200)	78.97
MEAN_NB-ARC		NB-ARC (201-500)	83.16
MEAN_LRR		LRR (501-1100)	65.84
MEAN_C-terminal		C-terminal (1101-1224)	31.47
pTM_overall		global	0.66
ranking_score		global	0.75
fraction_disordered		global	0.19
